# Novel two-component system-like elements reveal functional domains associated with restriction-modification systems and paraMORC ATPases in bacteria

**DOI:** 10.1101/2020.08.26.268516

**Authors:** Daniel Bellieny-Rabelo, Willem JS Pretorius, Lucy N Moleleki

**Author notes:** Corresponding author. (LNM). Department of Ecology and Environmental Sciences, Umeå University, Umeå, 90736, Sweden (Daniel Bellieny-Rabelo).

## Abstract

**Background:** Two-component systems (TCS) are essential machineries allowing for efficient signal recognition and transmission in bacterial cells. The majority of TCSs utilized by bacteria are composed by a sensor histidine kinase (HK) and a cognate response regulator (RR). In the present study, we report two newly predicted protein domains — Response_reg_2 (PF19192) and HEF_HK (PF19191) — in bacteria which exhibit high structural similarity, respectively, with typical domains of RRs and HKs.

**Results:** Additionally, the genes encoding for the novel predicted domains exhibit a 91.6% linkage observed across 644 genomic regions recovered from 628 different bacterial strains. The remarkable adjacent co-localization between genes carrying Response_reg_2 and HEF_HK in addition to their conserved structural features, which are highly similar to those from well-known HKs and RRs, raises the possibility of Response_reg_2 and HEF_HK integrating a new TCS in bacteria. The genomic regions in which these predicted two-component systems-like are located additionally exhibit an overrepresented presence of restriction-modification (R-M) systems especially the type II R-M. Among these, there is a conspicuous presence of C-5 cytosine-specific DNA methylases which may indicate a functional association with the newly discovered domains. The solid presence of R-M systems and the presence of the GHKL family domain HATPase_c_3 across most of the HEF_HK-containing genes are also indicative that these genes are evolutionarily related to the paraMORC family of ATPases.

**Conclusions:** The present study uncovered two novel protein conserved domains and raised the possibility of a TCS-like system undertaking a regulatory role mechanistically linked to R-M systems in a large variety of bacterial lineages.
