## Supplemental Table 3 for "Novel two-component system-like elements reveal functional domains associated with restriction-modification systems and paraMORC ATPases in bacteria"

### Sheet: Sheet1
Table S3: Metadata of 222 bona fide HEF_HK-containing protein sequences
Sequence_ID	Architecture	Domain coordinates	Domain E-value	Species name	Length (AA)	Phylum	Class	Order	Family	Genus	TaxID
A0A1G7BUJ5_9FLAO	HATPase_c_3+HEF_HK	23..159&HATPase_c_3,752..812&HEF_HK	1.5e-16,9.9e-08	Pricia antarctica	966	Bacteroidetes	Flavobacteriia	Flavobacteriales	Flavobacteriaceae	Pricia	641691
A0A1M6J3P0_9BACT	HATPase_c_3+HEF_HK	12..116&HATPase_c_3,756..822&HEF_HK	4.3e-16,1.3e-30	Hymenobacter daecheongensis	970	Bacteroidetes	Cytophagia	Cytophagales	Hymenobacteraceae	Hymenobacter	496053
ASF92_17525	HATPase_c_3+HEF_HK	24..156&HATPase_c_3,755..819&HEF_HK	3e-15,1.7e-09	Pedobacter sp.	971	Bacteroidetes	Sphingobacteriia	Sphingobacteriales	Sphingobacteriaceae	Pedobacter	1411316
HMPREF9456_02335	HATPase_c_3+HEF_HK	24..154&HATPase_c_3,760..823&HEF_HK	2.4e-13,3.6e-10	Dysgonomonas mossii	981	Bacteroidetes	Bacteroidia	Bacteroidales	Dysgonamonadaceae	Dysgonomonas	163665
BUB62_RS13330	HATPase_c_3+HEF_HK	24..127&HATPase_c_3,768..834&HEF_HK	4.4e-16,1.3e-30	Hymenobacter daecheongensis	982	Bacteroidetes	Cytophagia	Cytophagales	Hymenobacteraceae	Hymenobacter	496053
A0A1Y3Z7E6_9BACT	HATPase_c_3+HEF_HK	24..156&HATPase_c_3,767..830&HEF_HK	3.4e-13,1.3e-11	Parabacteroides johnsonii	990	Bacteroidetes	Bacteroidia	Bacteroidales	Tannerellaceae	Parabacteroides	387661
EB105725_RS14175	HATPase_c_3+HEF_HK	24..127&HATPase_c_3,773..839&HEF_HK	8.5e-13,3e-25	Shimwellia blattae	990	Proteobacteria	Gammaproteobacteria	Enterobacterales	Enterobacteriaceae	Shimwellia	563
CJ014_RS19430	HATPase_c_3+HEF_HK	24..125&HATPase_c_3,772..838&HEF_HK	3.8e-13,3.9e-28	Pleomorphomonas sp.	994	Proteobacteria	Alphaproteobacteria	Rhizobiales	Methylocystaceae	Pleomorphomonas	1934312
A0A2E2ZXU4_SPHSX	HATPase_c_3+HEF_HK	24..125&HATPase_c_3,776..842&HEF_HK	8.2e-12,1.8e-28	Sphingomonas sp.	998	Proteobacteria	Alphaproteobacteria	Sphingomonadales	Sphingomonadaceae	Sphingomonas	28214
A0A1H3V3K7_9PSED	HATPase_c_3+HEF_HK	24..117&HATPase_c_3,778..844&HEF_HK	3e-11,6.3e-27	Pseudomonas salomonii	1000	Proteobacteria	Gammaproteobacteria	Pseudomonadales	Pseudomonadaceae	Pseudomonas	191391
BFN07_RS14395	HATPase_c_3+HEF_HK	40..133&HATPase_c_3,794..860&HEF_HK	3.1e-11,6.4e-27	Pseudomonas salomonii	1016	Proteobacteria	Gammaproteobacteria	Pseudomonadales	Pseudomonadaceae	Pseudomonas	191391
HMPREF0660_00397	HATPase_c_3+HEF_HK+HATPase_c	1..77&HATPase_c_3,717..783&HEF_HK,830..928&HATPase_c	6.5e-07,8.4e-29,1.7e-12	Prevotella melaninogenica	930	Bacteroidetes	Bacteroidia	Bacteroidales	Prevotellaceae	Prevotella	28132
RT99_03510	HATPase_c_3+HEF_HK+HATPase_c	24..159&HATPase_c_3,742..808&HEF_HK,858..952&HATPase_c	3.9e-17,1.1e-13,9.3e-07	Flavobacterium sp.	956	Bacteroidetes	Flavobacteriia	Flavobacteriales	Flavobacteriaceae	Flavobacterium	239
A0A2D8UQB0_9FLAO	HATPase_c_3+HEF_HK+HATPase_c	24..144&HATPase_c_3,742..808&HEF_HK,857..940&HATPase_c	7.5e-16,3.1e-15,5.2e-07	Mesonia sp.	957	Bacteroidetes	Flavobacteriia	Flavobacteriales	Flavobacteriaceae	Mesonia	1960830
A0A174GGL2_9BACE	HATPase_c_3+HEF_HK+HATPase_c	24..156&HATPase_c_3,743..809&HEF_HK,856..941&HATPase_c	7.5e-15,1.9e-09,4.6e-06	Bacteroides finegoldii	962	Bacteroidetes	Bacteroidia	Bacteroidales	Bacteroidaceae	Bacteroides	338188
I9JBN3_9BACE	HATPase_c_3+HEF_HK+HATPase_c	24..156&HATPase_c_3,743..809&HEF_HK,856..954&HATPase_c	7e-15,4.5e-10,4.3e-06	Bacteroides xylanisolvens	962	Bacteroidetes	Bacteroidia	Bacteroidales	Bacteroidaceae	Bacteroides	371601
VRK_26280	HATPase_c_3+HEF_HK+HATPase_c	24..147&HATPase_c_3,746..812&HEF_HK,859..956&HATPase_c	6.4e-13,2.4e-14,1.6e-06	Vibrio sp.	962	Proteobacteria	Gammaproteobacteria	Vibrionales	Vibrionaceae	Vibrio	678
A0A1M6P449_9FLAO	HATPase_c_3+HEF_HK+HATPase_c	23..152&HATPase_c_3,749..809&HEF_HK,857..959&HATPase_c	6e-15,8.1e-08,3.8e-07	Aequorivita viscosa	964	Bacteroidetes	Flavobacteriia	Flavobacteriales	Flavobacteriaceae	Aequorivita	797419
A0A246GAM4_9FLAO	HATPase_c_3+HEF_HK+HATPase_c	23..166&HATPase_c_3,751..811&HEF_HK,860..961&HATPase_c	1.5e-15,2.4e-08,7e-06	Flavobacterium columnare	965	Bacteroidetes	Flavobacteriia	Flavobacteriales	Flavobacteriaceae	Flavobacterium	996
A0A2H1E9S9_9FLAO	HATPase_c_3+HEF_HK+HATPase_c	23..165&HATPase_c_3,751..811&HEF_HK,859..960&HATPase_c	1.8e-16,2.1e-08,4.5e-07	Tenacibaculum maritimum	965	Bacteroidetes	Flavobacteriia	Flavobacteriales	Flavobacteriaceae	Tenacibaculum	107401
Odosp_1260	HATPase_c_3+HEF_HK+HATPase_c	24..154&HATPase_c_3,745..811&HEF_HK,858..959&HATPase_c	2.9e-14,2.3e-12,2e-06	Odoribacter splanchnicus	965	Bacteroidetes	Bacteroidia	Bacteroidales	Odoribacteraceae	Odoribacter	28118
A0A1W2EGA8_9SPHI	HATPase_c_3+HEF_HK+HATPase_c	23..146&HATPase_c_3,749..809&HEF_HK,857..945&HATPase_c	2.9e-14,1.9e-07,1.1e-07	Pedobacter nyackensis	966	Bacteroidetes	Sphingobacteriia	Sphingobacteriales	Sphingobacteriaceae	Pedobacter	475255
A0A1K2IL25_9FLAO	HATPase_c_3+HEF_HK+HATPase_c	23..152&HATPase_c_3,749..809&HEF_HK,858..961&HATPase_c	4.4e-13,7e-09,6.5e-07	Chryseobacterium limigenitum	967	Bacteroidetes	Flavobacteriia	Flavobacteriales	Flavobacteriaceae	Chryseobacterium	1612149
A4G24_02770	HATPase_c_3+HEF_HK+HATPase_c	23..155&HATPase_c_3,749..809&HEF_HK,857..957&HATPase_c	6.8e-14,3.7e-09,4.9e-08	Elizabethkingia anophelis	967	Bacteroidetes	Flavobacteriia	Flavobacteriales	Flavobacteriaceae	Elizabethkingia	1117645
BBFL7_00274	HATPase_c_3+HEF_HK+HATPase_c	23..160&HATPase_c_3,753..813&HEF_HK,861..963&HATPase_c	6.5e-16,2e-08,1.6e-06	Flavobacteria bacterium	967	Bacteroidetes	Flavobacteriia	nc	nc	nc	156586
A0A1H8XAJ4_9SPHI	HATPase_c_3+HEF_HK+HATPase_c	24..148&HATPase_c_3,753..813&HEF_HK,861..963&HATPase_c	3.1e-13,3.2e-10,7.1e-06	Mucilaginibacter sp.	968	Bacteroidetes	Sphingobacteriia	Sphingobacteriales	Sphingobacteriaceae	Mucilaginibacter	1882438
A0A1F3F4R5_9BACT	HATPase_c_3+HEF_HK+HATPase_c	23..153&HATPase_c_3,754..814&HEF_HK,861..964&HATPase_c	7.6e-13,2e-09,4.5e-07	Bacteroidetes bacterium	969	Bacteroidetes	nc	nc	nc	nc	1898104
A0A2M9CM40_9MICO	HATPase_c_3+HEF_HK+HATPase_c	24..127&HATPase_c_3,753..819&HEF_HK,864..940&HATPase_c	4.2e-15,1.7e-27,3.3e-07	Diaminobutyricimonas aerilata	969	Actinobacteria	Actinobacteria	Micrococcales	Microbacteriaceae	Diaminobutyricimonas	1162967
A0A1T3DU47_9FLAO	HATPase_c_3+HEF_HK+HATPase_c	24..148&HATPase_c_3,757..817&HEF_HK,864..967&HATPase_c	2.1e-11,2.1e-07,8.4e-08	Elizabethkingia anophelis	972	Bacteroidetes	Flavobacteriia	Flavobacteriales	Flavobacteriaceae	Elizabethkingia	1117645
A1704_12270	HATPase_c_3+HEF_HK+HATPase_c	23..150&HATPase_c_3,749..809&HEF_HK,857..957&HATPase_c	1.3e-14,3.1e-07,2.4e-06	Chryseobacterium cucumeris	972	Bacteroidetes	Flavobacteriia	Flavobacteriales	Flavobacteriaceae	Chryseobacterium	1813611
BIV04_RS16430	HATPase_c_3+HEF_HK+HATPase_c	24..124&HATPase_c_3,756..822&HEF_HK,868..964&HATPase_c	2.7e-14,6.5e-29,1.4e-10	Frigoribacterium sp.	973	Actinobacteria	Actinobacteria	Micrococcales	Microbacteriaceae	Frigoribacterium	1880915
G859_03184	HATPase_c_3+HEF_HK+HATPase_c	12..116&HATPase_c_3,759..824&HEF_HK,870..970&HATPase_c	2.2e-14,4.3e-31,1.3e-08	Escherichia coli	974	Proteobacteria	Gammaproteobacteria	Enterobacterales	Enterobacteriaceae	Escherichia	562
H002_04707	HATPase_c_3+HEF_HK+HATPase_c	12..116&HATPase_c_3,759..824&HEF_HK,870..970&HATPase_c	2.2e-14,4.3e-31,1.3e-08	Escherichia coli	974	Proteobacteria	Gammaproteobacteria	Enterobacterales	Enterobacteriaceae	Escherichia	562
WKA_04619	HATPase_c_3+HEF_HK+HATPase_c	12..116&HATPase_c_3,759..824&HEF_HK,870..970&HATPase_c	2.2e-14,4.3e-31,1.3e-08	Escherichia coli	974	Proteobacteria	Gammaproteobacteria	Enterobacterales	Enterobacteriaceae	Escherichia	562
A0A1Q6RU44_9FIRM	HATPase_c_3+HEF_HK+HATPase_c	24..159&HATPase_c_3,759..825&HEF_HK,875..958&HATPase_c	1.9e-14,2.5e-15,2.8e-06	Firmicutes bacterium	976	Firmicutes	nc	nc	nc	nc	1879010
A0A0G8AR61_9SYNE	HATPase_c_3+HEF_HK+HATPase_c	24..126&HATPase_c_3,764..830&HEF_HK,876..965&HATPase_c	8.8e-16,1.1e-30,1.7e-08	Candidatus Synechococcus	978	Cyanobacteria	nc	nc	nc	nc	1608419
A0A2D8G0S6_9FLAO	HATPase_c_3+HEF_HK+HATPase_c	23..155&HATPase_c_3,760..826&HEF_HK,878..959&HATPase_c	6.9e-15,3.2e-12,4.4e-06	Flavobacteriaceae bacterium	978	Bacteroidetes	Flavobacteriia	Flavobacteriales	Flavobacteriaceae	nc	1871037
BMZ40_RS15295	HATPase_c_3+HEF_HK+HATPase_c	24..127&HATPase_c_3,766..832&HEF_HK,877..974&HATPase_c	9.1e-14,1.3e-31,3.2e-10	Desulfomicrobium apsheronum	978	Proteobacteria	Deltaproteobacteria	Desulfovibrionales	Desulfomicrobiaceae	Desulfomicrobium	52560
A0A1H1SV46_9MICO	HATPase_c_3+HEF_HK+HATPase_c	24..128&HATPase_c_3,763..829&HEF_HK,874..976&HATPase_c	4.5e-16,6.1e-32,4e-10	Brevibacterium siliguriense	979	Actinobacteria	Actinobacteria	Micrococcales	Brevibacteriaceae	Brevibacterium	1136497
CH285_RS00895	HATPase_c_3+HEF_HK+HATPase_c	24..129&HATPase_c_3,763..829&HEF_HK,875..975&HATPase_c	4.7e-15,6.2e-32,1.7e-12	Rhodococcus sp.	979	Actinobacteria	Actinobacteria	Corynebacteriales	Nocardiaceae	Rhodococcus	1831
DGI_2021	HATPase_c_3+HEF_HK+HATPase_c	24..125&HATPase_c_3,766..832&HEF_HK,877..976&HATPase_c	4.1e-13,7.1e-30,8.6e-13	Desulfovibrio gigas	979	Proteobacteria	Deltaproteobacteria	Desulfovibrionales	Desulfovibrionaceae	Desulfovibrio	879
N0E3Z6_9MICO	HATPase_c_3+HEF_HK+HATPase_c	24..129&HATPase_c_3,763..829&HEF_HK,874..976&HATPase_c	1.8e-16,7.7e-32,1.1e-10	Tetrasphaera elongata	979	Actinobacteria	Actinobacteria	Micrococcales	Intrasporangiaceae	Tetrasphaera	101689
A0A1W9IW96_9BACT	HATPase_c_3+HEF_HK+HATPase_c	11..112&HATPase_c_3,764..830&HEF_HK,877..959&HATPase_c	1.8e-12,4.9e-24,2.9e-06	Nitrospira sp.	981	Nitrospirae	Nitrospira	Nitrospirales	Nitrospiraceae	Nitrospira	70125
A0A1F9Q285_9DELT	HATPase_c_3+HEF_HK+HATPase_c	12..112&HATPase_c_3,766..832&HEF_HK,878..972&HATPase_c	3.2e-15,4.8e-27,1e-08	Desulfuromonadales bacterium	984	Proteobacteria	Deltaproteobacteria	Desulfuromonadales	nc	nc	2099678
P150_RS0101610	HATPase_c_3+HEF_HK+HATPase_c	24..132&HATPase_c_3,772..838&HEF_HK,885..981&HATPase_c	1.5e-17,7.9e-30,1.9e-09	Prevotella sp.	984	Bacteroidetes	Bacteroidia	Bacteroidales	Prevotellaceae	Prevotella	59823
M794_2555	HATPase_c_3+HEF_HK+HATPase_c	12..123&HATPase_c_3,768..834&HEF_HK,879..975&HATPase_c	2.2e-16,1.7e-31,8.6e-10	Acinetobacter baumannii	985	Proteobacteria	Gammaproteobacteria	Pseudomonadales	Moraxellaceae	Acinetobacter	470
A9583_RS23865	HATPase_c_3+HEF_HK+HATPase_c	24..128&HATPase_c_3,771..836&HEF_HK,882..982&HATPase_c	2.4e-14,4.4e-31,1.3e-08	Escherichia coli	986	Proteobacteria	Gammaproteobacteria	Enterobacterales	Enterobacteriaceae	Escherichia	562
AAW15_01875	HATPase_c_3+HEF_HK+HATPase_c	24..128&HATPase_c_3,771..836&HEF_HK,882..982&HATPase_c	2.8e-14,4.4e-31,1.8e-08	Edwardsiella tarda	986	Proteobacteria	Gammaproteobacteria	Enterobacterales	Hafniaceae	Edwardsiella	636
AJK15_RS19960	HATPase_c_3+HEF_HK+HATPase_c	24..128&HATPase_c_3,771..836&HEF_HK,882..983&HATPase_c	2.2e-14,4.4e-31,1.8e-08	Salmonella enterica	986	Proteobacteria	Gammaproteobacteria	Enterobacterales	Enterobacteriaceae	Salmonella	28901
B7L61_RS20195	HATPase_c_3+HEF_HK+HATPase_c	24..128&HATPase_c_3,771..836&HEF_HK,882..982&HATPase_c	2.2e-14,4.4e-31,6.3e-09	Escherichia coli	986	Proteobacteria	Gammaproteobacteria	Enterobacterales	Enterobacteriaceae	Escherichia	562
BD86_RS0118305	HATPase_c_3+HEF_HK+HATPase_c	24..128&HATPase_c_3,771..836&HEF_HK,882..982&HATPase_c	2.2e-14,4.4e-31,1.3e-08	Escherichia coli	986	Proteobacteria	Gammaproteobacteria	Enterobacterales	Enterobacteriaceae	Escherichia	562
BEK13_RS23480	HATPase_c_3+HEF_HK+HATPase_c	24..128&HATPase_c_3,771..836&HEF_HK,882..982&HATPase_c	2.2e-14,2.3e-31,1.3e-08	Escherichia coli	986	Proteobacteria	Gammaproteobacteria	Enterobacterales	Enterobacteriaceae	Escherichia	562
BEO56_RS15345	HATPase_c_3+HEF_HK+HATPase_c	24..128&HATPase_c_3,771..836&HEF_HK,882..982&HATPase_c	2.2e-14,4.4e-31,1.3e-08	Escherichia coli	986	Proteobacteria	Gammaproteobacteria	Enterobacterales	Enterobacteriaceae	Escherichia	562
BFY77_RS23370	HATPase_c_3+HEF_HK+HATPase_c	24..128&HATPase_c_3,771..836&HEF_HK,882..982&HATPase_c	2.2e-14,4.4e-31,1.3e-08	Escherichia coli	986	Proteobacteria	Gammaproteobacteria	Enterobacterales	Enterobacteriaceae	Escherichia	562
C1T15_RS24560	HATPase_c_3+HEF_HK+HATPase_c	24..128&HATPase_c_3,771..836&HEF_HK,882..982&HATPase_c	2.3e-14,4.4e-31,1.3e-08	Escherichia coli	986	Proteobacteria	Gammaproteobacteria	Enterobacterales	Enterobacteriaceae	Escherichia	562
G947_RS19935	HATPase_c_3+HEF_HK+HATPase_c	24..128&HATPase_c_3,771..836&HEF_HK,882..982&HATPase_c	2.2e-14,4.4e-31,1.3e-08	Escherichia coli	986	Proteobacteria	Gammaproteobacteria	Enterobacterales	Enterobacteriaceae	Escherichia	562
H002_RS00810	HATPase_c_3+HEF_HK+HATPase_c	24..128&HATPase_c_3,771..836&HEF_HK,882..982&HATPase_c	2.2e-14,4.4e-31,1.3e-08	Escherichia coli	986	Proteobacteria	Gammaproteobacteria	Enterobacterales	Enterobacteriaceae	Escherichia	562
PQ24_RS21360	HATPase_c_3+HEF_HK+HATPase_c	24..128&HATPase_c_3,771..836&HEF_HK,882..982&HATPase_c	2.2e-14,1e-29,1.3e-08	Escherichia coli	986	Proteobacteria	Gammaproteobacteria	Enterobacterales	Enterobacteriaceae	Escherichia	562
PQ44_RS09325	HATPase_c_3+HEF_HK+HATPase_c	24..128&HATPase_c_3,771..836&HEF_HK,882..982&HATPase_c	2.2e-14,4.4e-31,1.3e-08	Escherichia coli	986	Proteobacteria	Gammaproteobacteria	Enterobacterales	Enterobacteriaceae	Escherichia	562
PQ53_RS08755	HATPase_c_3+HEF_HK+HATPase_c	24..128&HATPase_c_3,771..836&HEF_HK,882..982&HATPase_c	2.2e-14,4.4e-31,1.3e-08	Escherichia coli	986	Proteobacteria	Gammaproteobacteria	Enterobacterales	Enterobacteriaceae	Escherichia	562
X747_06885	HATPase_c_3+HEF_HK+HATPase_c	24..124&HATPase_c_3,773..839&HEF_HK,891..963&HATPase_c	1.7e-12,9.7e-28,1.2e-06	Mesorhizobium sp.	986	Proteobacteria	Alphaproteobacteria	Rhizobiales	Phyllobacteriaceae	Mesorhizobium	1871066
A0A1G2W909_9DELT	HATPase_c_3+HEF_HK+HATPase_c	23..124&HATPase_c_3,771..837&HEF_HK,883..981&HATPase_c	1.3e-16,3.3e-27,2e-08	Desulfuromonadaceae bacterium	987	Proteobacteria	Deltaproteobacteria	Desulfuromonadales	Desulfuromonadaceae	nc	2099677
A0A1U9Z2P8_9RHIZ	HATPase_c_3+HEF_HK+HATPase_c	24..138&HATPase_c_3,774..840&HEF_HK,887..981&HATPase_c	1.6e-14,6.3e-24,5.8e-11	Martelella mediterranea	987	Proteobacteria	Alphaproteobacteria	Rhizobiales	Aurantimonadaceae	Martelella	293089
A1BCM2_CHLPD	HATPase_c_3+HEF_HK+HATPase_c	23..124&HATPase_c_3,771..836&HEF_HK,884..966&HATPase_c	1.7e-16,4.6e-26,1.9e-07	Chlorobium phaeobacteroides	987	Chlorobi	Chlorobia	Chlorobiales	Chlorobiaceae	Chlorobium	1096
AOK09_RS37275	HATPase_c_3+HEF_HK+HATPase_c	12..121&HATPase_c_3,754..820&HEF_HK,865..962&HATPase_c	6.3e-13,2.5e-30,7.7e-12	Streptomyces griseoplanus	987	Actinobacteria	Actinobacteria	Streptomycetales	Streptomycetaceae	Streptomyces	66896
A0A074J411_9PROT	HATPase_c_3+HEF_HK+HATPase_c	27..139&HATPase_c_3,772..828&HEF_HK,877..964&HATPase_c	3.7e-15,1.5e-06,4e-11	Thalassospira permensis	988	Proteobacteria	Alphaproteobacteria	Rhodospirillales	Rhodospirillaceae	Thalassospira	680197
A0A0A8WQV3_9DELT	HATPase_c_3+HEF_HK+HATPase_c	23..124&HATPase_c_3,771..837&HEF_HK,883..982&HATPase_c	2.2e-16,4.6e-27,2.6e-10	Geobacter sp.	988	Proteobacteria	Deltaproteobacteria	Desulfuromonadales	Geobacteraceae	Geobacter	46610
A0A0T9PWX8_9GAMM	HATPase_c_3+HEF_HK+HATPase_c	12..123&HATPase_c_3,769..835&HEF_HK,881..979&HATPase_c	8.5e-18,3.8e-25,6.1e-11	Yersinia pekkanenii	988	Proteobacteria	Gammaproteobacteria	Enterobacterales	Yersiniaceae	Yersinia	1288385
A0A2D6EPL8_9PROT	HATPase_c_3+HEF_HK+HATPase_c	24..153&HATPase_c_3,770..836&HEF_HK,884..981&HATPase_c	6.9e-16,4.5e-30,6.2e-09	Magnetococcales bacterium	988	Proteobacteria	Alphaproteobacteria	Magnetococcales	nc	nc	2026759
BZ20_1000	HATPase_c_3+HEF_HK+HATPase_c	12..115&HATPase_c_3,769..835&HEF_HK,881..982&HATPase_c	1.5e-17,2.6e-26,1.6e-11	Yersinia pseudotuberculosis	988	Proteobacteria	Gammaproteobacteria	Enterobacterales	Yersiniaceae	Yersinia	633
COO92_RS20710	HATPase_c_3+HEF_HK+HATPase_c	23..136&HATPase_c_3,774..840&HEF_HK,886..983&HATPase_c	2.6e-15,3.4e-29,6.5e-12	Thalassospira povalilytica	988	Proteobacteria	Alphaproteobacteria	Rhodospirillales	Rhodospirillaceae	Thalassospira	732237
H147_RS0115645	HATPase_c_3+HEF_HK+HATPase_c	23..124&HATPase_c_3,774..839&HEF_HK,887..983&HATPase_c	8.3e-16,1.6e-28,4.3e-10	Loktanella vestfoldensis	988	Proteobacteria	Alphaproteobacteria	Rhodobacterales	Rhodobacteraceae	Yoonia	245188
SRDD_21660	HATPase_c_3+HEF_HK+HATPase_c	12..115&HATPase_c_3,769..835&HEF_HK,881..981&HATPase_c	6.4e-17,2.5e-24,5e-11	Serratia sp.	988	Proteobacteria	Gammaproteobacteria	Enterobacterales	Yersiniaceae	Serratia	616
A0A1D2R3D2_9EURY	HATPase_c_3+HEF_HK+HATPase_c	28..155&HATPase_c_3,767..829&HEF_HK,876..982&HATPase_c	6.1e-17,1.3e-12,4.5e-11	Candidatus Altiarchaeales	989	nc	nc	nc	nc	nc	1803511
A0A1H6Z9G0_9GAMM	HATPase_c_3+HEF_HK+HATPase_c	24..130&HATPase_c_3,772..838&HEF_HK,888..968&HATPase_c	8.2e-14,4.2e-26,9.1e-08	Azotobacter beijerinckii	989	Proteobacteria	Gammaproteobacteria	Pseudomonadales	Pseudomonadaceae	Azotobacter	170623
A0A1V0PZ18_9RHOB	HATPase_c_3+HEF_HK+HATPase_c	23..126&HATPase_c_3,772..838&HEF_HK,883..983&HATPase_c	1.9e-16,2.6e-30,1.4e-06	Rhodovulum sp.	989	Proteobacteria	Alphaproteobacteria	Rhodobacterales	Rhodobacteraceae	Rhodovulum	34009
A0A286A502_9PROT	HATPase_c_3+HEF_HK+HATPase_c	23..138&HATPase_c_3,772..838&HEF_HK,885..982&HATPase_c	7.9e-17,3.9e-29,3.5e-09	Nitrosomonas ureae	989	Proteobacteria	Betaproteobacteria	Nitrosomonadales	Nitrosomonadaceae	Nitrosomonas	44577
X748_RS158485	HATPase_c_3+HEF_HK+HATPase_c	27..127&HATPase_c_3,776..842&HEF_HK,894..966&HATPase_c	1.7e-12,9.7e-28,1.2e-06	Mesorhizobium sp.	989	Proteobacteria	Alphaproteobacteria	Rhizobiales	Phyllobacteriaceae	Mesorhizobium	1871066
A0A1F0PE83_9BACT	HATPase_c_3+HEF_HK+HATPase_c	24..138&HATPase_c_3,777..843&HEF_HK,890..988&HATPase_c	2.8e-17,9.1e-29,6.3e-12	Prevotella sp.	990	Bacteroidetes	Bacteroidia	Bacteroidales	Prevotellaceae	Prevotella	59823
A0A1G3TNU8_9HELI	HATPase_c_3+HEF_HK+HATPase_c	24..131&HATPase_c_3,776..842&HEF_HK,889..984&HATPase_c	1.4e-16,4.8e-29,2.8e-08	Sulfurimonas sp.	990	Proteobacteria	Epsilonproteobacteria	Campylobacterales	Helicobacteraceae	Sulfurimonas	2022749
A0A1M3FAZ3_9BACT	HATPase_c_3+HEF_HK+HATPase_c	24..137&HATPase_c_3,777..843&HEF_HK,890..987&HATPase_c	1.1e-18,3.7e-29,7.6e-11	Bacteroidia bacterium	990	Bacteroidetes	Bacteroidia	nc	nc	nc	2044936
A0A2M8MA95_PREIN	HATPase_c_3+HEF_HK+HATPase_c	24..137&HATPase_c_3,777..843&HEF_HK,890..988&HATPase_c	3.4e-17,9.1e-29,1.8e-12	Prevotella intermedia	990	Bacteroidetes	Bacteroidia	Bacteroidales	Prevotellaceae	Prevotella	28131
A0A2R4MTJ6_PSEST	HATPase_c_3+HEF_HK+HATPase_c	24..128&HATPase_c_3,774..840&HEF_HK,885..972&HATPase_c	1.1e-13,6.7e-28,6.2e-06	Pseudomonas stutzeri	990	Proteobacteria	Gammaproteobacteria	Pseudomonadales	Pseudomonadaceae	Pseudomonas	316
CLI78_RS04120	HATPase_c_3+HEF_HK+HATPase_c	24..151&HATPase_c_3,777..843&HEF_HK,890..987&HATPase_c	1e-17,2.7e-29,6.3e-09	Porphyromonas gingivalis	990	Bacteroidetes	Bacteroidia	Bacteroidales	Porphyromonadaceae	Porphyromonas	837
CX652_RS14745	HATPase_c_3+HEF_HK+HATPase_c	24..131&HATPase_c_3,777..842&HEF_HK,892..964&HATPase_c	1.1e-13,5.5e-24,2.3e-06	Shewanella upenei	990	Proteobacteria	Gammaproteobacteria	Alteromonadales	Shewanellaceae	Shewanella	658447
CXK91_RS21905	HATPase_c_3+HEF_HK+HATPase_c	24..128&HATPase_c_3,774..840&HEF_HK,889..972&HATPase_c	1.2e-13,6.7e-28,1e-05	Pseudomonas stutzeri	990	Proteobacteria	Gammaproteobacteria	Pseudomonadales	Pseudomonadaceae	Pseudomonas	316
CXT88_RS02700	HATPase_c_3+HEF_HK+HATPase_c	24..138&HATPase_c_3,777..843&HEF_HK,890..988&HATPase_c	5.2e-17,9.1e-29,1.6e-12	Akkermansia muciniphila	990	Verrucomicrobia	Verrucomicrobiae	Verrucomicrobiales	Akkermansiaceae	Akkermansia	239935
EW75_RS06735	HATPase_c_3+HEF_HK+HATPase_c	24..130&HATPase_c_3,776..842&HEF_HK,889..986&HATPase_c	3.5e-17,8.6e-30,4.9e-10	Chryseobacterium sp.	990	Bacteroidetes	Flavobacteriia	Flavobacteriales	Flavobacteriaceae	Chryseobacterium	1871047
L888_RS0105640	HATPase_c_3+HEF_HK+HATPase_c	24..138&HATPase_c_3,777..843&HEF_HK,890..988&HATPase_c	2.8e-17,9.1e-29,1.8e-12	Hallella seregens	990	Bacteroidetes	Bacteroidia	Bacteroidales	Prevotellaceae	Prevotella	52229
M069_1842	HATPase_c_3+HEF_HK+HATPase_c	24..138&HATPase_c_3,777..843&HEF_HK,890..988&HATPase_c	2.8e-17,9.1e-29,1.8e-12	Bacteroides fragilis	990	Bacteroidetes	Bacteroidia	Bacteroidales	Bacteroidaceae	Bacteroides	817
X767_RS139885	HATPase_c_3+HEF_HK+HATPase_c	24..134&HATPase_c_3,774..840&HEF_HK,887..981&HATPase_c	4.9e-15,9.7e-25,5.4e-11	Mesorhizobium sp.	990	Proteobacteria	Alphaproteobacteria	Rhizobiales	Phyllobacteriaceae	Mesorhizobium	1871066
A544_1644	HATPase_c_3+HEF_HK+HATPase_c	24..136&HATPase_c_3,776..842&HEF_HK,889..987&HATPase_c	5.8e-20,1.1e-30,1.4e-11	Dickeya solani	991	Proteobacteria	Gammaproteobacteria	Enterobacterales	Pectobacteriaceae	Dickeya	1089444
B1025_RS02825	HATPase_c_3+HEF_HK+HATPase_c	24..136&HATPase_c_3,774..840&HEF_HK,886..986&HATPase_c	4e-19,1.3e-30,6.2e-10	Vibrio sp.	991	Proteobacteria	Gammaproteobacteria	Vibrionales	Vibrionaceae	Vibrio	678
B7F01_RS15895	HATPase_c_3+HEF_HK+HATPase_c	24..137&HATPase_c_3,776..842&HEF_HK,889..987&HATPase_c	7.8e-19,6.9e-31,1.5e-11	Klebsiella pneumoniae	991	Proteobacteria	Gammaproteobacteria	Enterobacterales	Enterobacteriaceae	Klebsiella	573
BQ17_RS09140	HATPase_c_3+HEF_HK+HATPase_c	24..134&HATPase_c_3,767..833&HEF_HK,878..979&HATPase_c	4.5e-16,1.8e-31,1.6e-09	Candidatus Thiosymbion	991	nc	nc	nc	nc	nc	1907535
CWE01_RS16380	HATPase_c_3+HEF_HK+HATPase_c	24..130&HATPase_c_3,774..840&HEF_HK,885..968&HATPase_c	2.4e-13,5.4e-26,1.3e-08	Pseudomonas sp.	991	Proteobacteria	Gammaproteobacteria	Pseudomonadales	Pseudomonadaceae	Pseudomonas	306
CWM62_RS26315	HATPase_c_3+HEF_HK+HATPase_c	24..137&HATPase_c_3,776..842&HEF_HK,889..987&HATPase_c	1.8e-18,3.3e-31,1.3e-12	Klebsiella sp.	991	Proteobacteria	Gammaproteobacteria	Enterobacterales	Enterobacteriaceae	Klebsiella	576
ERS008470_00268	HATPase_c_3+HEF_HK+HATPase_c	24..136&HATPase_c_3,776..842&HEF_HK,889..987&HATPase_c	7.1e-20,9.5e-31,4.3e-10	Yersinia pseudotuberculosis	991	Proteobacteria	Gammaproteobacteria	Enterobacterales	Yersiniaceae	Yersinia	633
OH31_RS08310	HATPase_c_3+HEF_HK+HATPase_c	24..126&HATPase_c_3,765..831&HEF_HK,881..953&HATPase_c	2.5e-16,1.4e-30,8.8e-07	Methylophilus sp.	991	Proteobacteria	Betaproteobacteria	Nitrosomonadales	Methylophilaceae	Methylophilus	29541
QS17_09685	HATPase_c_3+HEF_HK+HATPase_c	24..136&HATPase_c_3,776..842&HEF_HK,889..987&HATPase_c	1.2e-20,7.9e-31,1.2e-11	Salmonella enterica	991	Proteobacteria	Gammaproteobacteria	Enterobacterales	Enterobacteriaceae	Salmonella	28901
QS27_09545	HATPase_c_3+HEF_HK+HATPase_c	24..136&HATPase_c_3,776..842&HEF_HK,889..987&HATPase_c	1.2e-20,4.6e-31,1.2e-11	Salmonella enterica	991	Proteobacteria	Gammaproteobacteria	Enterobacterales	Enterobacteriaceae	Salmonella	28901
RH86_RS11135	HATPase_c_3+HEF_HK+HATPase_c	24..135&HATPase_c_3,774..840&HEF_HK,886..985&HATPase_c	8.5e-19,6.2e-31,8.8e-09	Vibrio sp.	991	Proteobacteria	Gammaproteobacteria	Vibrionales	Vibrionaceae	Vibrio	678
RU08_15565	HATPase_c_3+HEF_HK+HATPase_c	24..127&HATPase_c_3,772..838&HEF_HK,888..968&HATPase_c	3.3e-13,2.7e-28,8.1e-06	Pseudomonas fulva	991	Proteobacteria	Gammaproteobacteria	Pseudomonadales	Pseudomonadaceae	Pseudomonas	47880
SS06_05890	HATPase_c_3+HEF_HK+HATPase_c	24..136&HATPase_c_3,776..842&HEF_HK,888..987&HATPase_c	8.7e-20,6.9e-31,1.7e-12	Enterobacter cloacae	991	Proteobacteria	Gammaproteobacteria	Enterobacterales	Enterobacteriaceae	Enterobacter	550
WR44_RS08915	HATPase_c_3+HEF_HK+HATPase_c	24..122&HATPase_c_3,774..840&HEF_HK,890..981&HATPase_c	5e-15,5.5e-32,2.1e-09	Nautella sp.	991	Proteobacteria	Alphaproteobacteria	Rhodobacterales	Rhodobacteraceae	Nautella	1879319
A0A1G7U6K3_9RHOB	HATPase_c_3+HEF_HK+HATPase_c	23..131&HATPase_c_3,775..840&HEF_HK,888..984&HATPase_c	4.2e-16,1.8e-28,2.1e-10	Celeribacter baekdonensis	992	Proteobacteria	Alphaproteobacteria	Rhodobacterales	Rhodobacteraceae	Celeribacter	875171
A0A2N2GSU9_9DELT	HATPase_c_3+HEF_HK+HATPase_c	12..115&HATPase_c_3,766..832&HEF_HK,879..976&HATPase_c	2.6e-16,1.1e-27,3e-07	Deltaproteobacteria bacterium	992	Proteobacteria	Deltaproteobacteria	nc	nc	nc	2026735
B038_RS0119470	HATPase_c_3+HEF_HK+HATPase_c	29..143&HATPase_c_3,779..845&HEF_HK,892..986&HATPase_c	1.6e-14,6.3e-24,5.9e-11	Martelella mediterranea	992	Proteobacteria	Alphaproteobacteria	Rhizobiales	Aurantimonadaceae	Martelella	293089
A0A2M9C982_9FLAO	HATPase_c_3+HEF_HK+HATPase_c	24..130&HATPase_c_3,776..842&HEF_HK,889..985&HATPase_c	3.5e-17,8.6e-30,1.4e-06	Chryseobacterium geocarposphaerae	993	Bacteroidetes	Flavobacteriia	Flavobacteriales	Flavobacteriaceae	Chryseobacterium	1416776
AL064_RS01675	HATPase_c_3+HEF_HK+HATPase_c	24..127&HATPase_c_3,774..840&HEF_HK,885..972&HATPase_c	9.8e-13,2.8e-27,1.9e-07	Pseudomonas syringae	993	Proteobacteria	Gammaproteobacteria	Pseudomonadales	Pseudomonadaceae	Pseudomonas	317
B6E66_RS04550	HATPase_c_3+HEF_HK+HATPase_c	12..109&HATPase_c_3,761..827&HEF_HK,872..988&HATPase_c	8.1e-15,3.9e-25,3.7e-10	Streptomyces sp.	993	Actinobacteria	Actinobacteria	Streptomycetales	Streptomycetaceae	Streptomyces	1931
BM132_RS17760	HATPase_c_3+HEF_HK+HATPase_c	24..130&HATPase_c_3,776..842&HEF_HK,887..972&HATPase_c	3.8e-13,9.2e-28,4.4e-08	Pseudomonas sp.	993	Proteobacteria	Gammaproteobacteria	Pseudomonadales	Pseudomonadaceae	Pseudomonas	306
Glov_0301	HATPase_c_3+HEF_HK+HATPase_c	25..134&HATPase_c_3,770..836&HEF_HK,883..985&HATPase_c	3.9e-18,1.3e-26,1.1e-08	Geobacter lovleyi	994	Proteobacteria	Deltaproteobacteria	Desulfuromonadales	Geobacteraceae	Geobacter	313985
H272_RS0122540	HATPase_c_3+HEF_HK+HATPase_c	24..135&HATPase_c_3,774..840&HEF_HK,886..984&HATPase_c	6e-17,6.7e-29,1.2e-09	Vibrio harveyi	994	Proteobacteria	Gammaproteobacteria	Vibrionales	Vibrionaceae	Vibrio	669
KORLAC_RS15945	HATPase_c_3+HEF_HK+HATPase_c	24..124&HATPase_c_3,777..843&HEF_HK,887..985&HATPase_c	1.1e-13,1.9e-26,6.1e-10	Kordiimonas lacus	994	Proteobacteria	Alphaproteobacteria	Kordiimonadales	Kordiimonadaceae	Kordiimonas	637679
PAHM4_RS30415	HATPase_c_3+HEF_HK+HATPase_c	24..126&HATPase_c_3,777..843&HEF_HK,887..973&HATPase_c	3.4e-14,2.7e-25,1.2e-07	Pseudomonas aeruginosa	994	Proteobacteria	Gammaproteobacteria	Pseudomonadales	Pseudomonadaceae	Pseudomonas	287
A0A143B5Y9_9DELT	HATPase_c_3+HEF_HK+HATPase_c	24..117&HATPase_c_3,776..842&HEF_HK,892..965&HATPase_c	9.3e-13,1.6e-27,9.7e-06	Desulfuromonas sp.	995	Proteobacteria	Deltaproteobacteria	Desulfuromonadales	Desulfuromonadaceae	Desulfuromonas	892
A0A1M3CN74_9BACT	HATPase_c_3+HEF_HK+HATPase_c	23..121&HATPase_c_3,778..844&HEF_HK,890..969&HATPase_c	3.1e-17,2.9e-26,2.4e-07	Verrucomicrobia bacterium	995	Verrucomicrobia	nc	nc	nc	nc	2026799
A6U89_RS20375	HATPase_c_3+HEF_HK+HATPase_c	24..125&HATPase_c_3,772..838&HEF_HK,884..969&HATPase_c	1.8e-13,9.8e-28,8.9e-06	Agrobacterium sp.	995	Proteobacteria	Alphaproteobacteria	Rhizobiales	Rhizobiaceae	Agrobacterium	361
BSY240_607	HATPase_c_3+HEF_HK+HATPase_c	24..124&HATPase_c_3,765..829&HEF_HK,880..987&HATPase_c	6.4e-15,6.5e-26,1.5e-08	Agrobacterium sp.	995	Proteobacteria	Alphaproteobacteria	Rhizobiales	Rhizobiaceae	Agrobacterium	361
KKK_26605	HATPase_c_3+HEF_HK+HATPase_c	24..126&HATPase_c_3,773..839&HEF_HK,890..969&HATPase_c	2.9e-13,3.5e-26,2.3e-07	Pseudomonas putida	995	Proteobacteria	Gammaproteobacteria	Pseudomonadales	Pseudomonadaceae	Pseudomonas	303
B8985_RS02965	HATPase_c_3+HEF_HK+HATPase_c	24..128&HATPase_c_3,780..846&HEF_HK,896..989&HATPase_c	3.6e-16,1.3e-30,2.7e-09	Acinetobacter baumannii	996	Proteobacteria	Gammaproteobacteria	Pseudomonadales	Moraxellaceae	Acinetobacter	470
F886_01381	HATPase_c_3+HEF_HK+HATPase_c	24..126&HATPase_c_3,780..846&HEF_HK,893..989&HATPase_c	3.3e-16,9.5e-30,2.7e-10	Acinetobacter sp.	996	Proteobacteria	Gammaproteobacteria	Pseudomonadales	Moraxellaceae	Acinetobacter	472
A0A1B9JTF4_9GAMM	HATPase_c_3+HEF_HK+HATPase_c	24..151&HATPase_c_3,783..849&HEF_HK,896..993&HATPase_c	7.4e-18,1.8e-30,3e-10	Gilliamella apicola	997	Proteobacteria	Gammaproteobacteria	Orbales	Orbaceae	Gilliamella	1196095
A8U53_RS03055	HATPase_c_3+HEF_HK+HATPase_c	24..128&HATPase_c_3,782..846&HEF_HK,894..991&HATPase_c	3.8e-16,7.1e-26,3.8e-11	Klebsiella oxytoca	997	Proteobacteria	Gammaproteobacteria	Enterobacterales	Enterobacteriaceae	Klebsiella	571
C3E98_RS08780	HATPase_c_3+HEF_HK+HATPase_c	24..129&HATPase_c_3,780..846&HEF_HK,896..976&HATPase_c	5.4e-13,3e-28,8.2e-08	Pseudomonas sp.	997	Proteobacteria	Gammaproteobacteria	Pseudomonadales	Pseudomonadaceae	Pseudomonas	306
C3P42_RS13800	HATPase_c_3+HEF_HK+HATPase_c	24..135&HATPase_c_3,780..846&HEF_HK,891..987&HATPase_c	2.2e-16,1.7e-31,8.7e-10	Acinetobacter baumannii	997	Proteobacteria	Gammaproteobacteria	Pseudomonadales	Moraxellaceae	Acinetobacter	470
CFY84_RS11065	HATPase_c_3+HEF_HK+HATPase_c	24..128&HATPase_c_3,780..846&HEF_HK,893..976&HATPase_c	1.2e-15,9.2e-31,1e-09	Acinetobacter apis	997	Proteobacteria	Gammaproteobacteria	Pseudomonadales	Moraxellaceae	Acinetobacter	1229165
CT151_RS10370	HATPase_c_3+HEF_HK+HATPase_c	24..128&HATPase_c_3,782..846&HEF_HK,894..991&HATPase_c	3.8e-16,6.9e-26,3.8e-11	Raoultella planticola	997	Proteobacteria	Gammaproteobacteria	Enterobacterales	Enterobacteriaceae	Raoultella	575
F966_01367	HATPase_c_3+HEF_HK+HATPase_c	24..126&HATPase_c_3,780..846&HEF_HK,891..971&HATPase_c	6.5e-16,2e-31,4.2e-09	Acinetobacter sp.	997	Proteobacteria	Gammaproteobacteria	Pseudomonadales	Moraxellaceae	Acinetobacter	472
LV57_RS13000	HATPase_c_3+HEF_HK+HATPase_c	24..135&HATPase_c_3,780..846&HEF_HK,891..987&HATPase_c	2.2e-16,1.7e-31,8.7e-10	Acinetobacter baumannii	997	Proteobacteria	Gammaproteobacteria	Pseudomonadales	Moraxellaceae	Acinetobacter	470
SS06_21850	HATPase_c_3+HEF_HK+HATPase_c	24..128&HATPase_c_3,782..846&HEF_HK,894..991&HATPase_c	4e-16,6.9e-26,3.8e-11	Enterobacter cloacae	997	Proteobacteria	Gammaproteobacteria	Enterobacterales	Enterobacteriaceae	Enterobacter	550
T630_RS19480	HATPase_c_3+HEF_HK+HATPase_c	24..135&HATPase_c_3,780..846&HEF_HK,891..987&HATPase_c	2.2e-16,1.7e-31,8.7e-10	Acinetobacter baumannii	997	Proteobacteria	Gammaproteobacteria	Pseudomonadales	Moraxellaceae	Acinetobacter	470
X6AQM0_9RHIZ	HATPase_c_3+HEF_HK+HATPase_c	24..123&HATPase_c_3,775..840&HEF_HK,888..971&HATPase_c	5e-14,9.4e-24,9.4e-08	Mesorhizobium sp.	997	Proteobacteria	Alphaproteobacteria	Rhizobiales	Phyllobacteriaceae	Mesorhizobium	1871066
A0A1I7NAT6_9RHIZ	HATPase_c_3+HEF_HK+HATPase_c	23..128&HATPase_c_3,780..846&HEF_HK,892..989&HATPase_c	5.5e-13,7.9e-27,2.6e-07	Devosia crocina	998	Proteobacteria	Alphaproteobacteria	Rhizobiales	Hyphomicrobiaceae	Devosia	429728
A0A2E2MJK0_9PROT	HATPase_c_3+HEF_HK+HATPase_c	24..128&HATPase_c_3,771..837&HEF_HK,887..980&HATPase_c	6.6e-16,3.9e-29,7e-08	Rhodospirillaceae bacterium	998	Proteobacteria	Alphaproteobacteria	Rhodospirillales	Rhodospirillaceae	nc	1898112
BAZ10_RS00105	HATPase_c_3+HEF_HK+HATPase_c	24..126&HATPase_c_3,778..844&HEF_HK,889..990&HATPase_c	3.4e-16,8.9e-28,2.2e-11	Elizabethkingia sp.	998	Bacteroidetes	Flavobacteriia	Flavobacteriales	Flavobacteriaceae	Elizabethkingia	1939629
EU61_RS0100030	HATPase_c_3+HEF_HK+HATPase_c	23..126&HATPase_c_3,780..846&HEF_HK,892..988&HATPase_c	3.7e-13,1.7e-27,3e-07	Kozakia baliensis	998	Proteobacteria	Alphaproteobacteria	Rhodospirillales	Acetobacteraceae	Kozakia	153496
RZ51_RS30610	HATPase_c_3+HEF_HK+HATPase_c	24..125&HATPase_c_3,776..842&HEF_HK,892..970&HATPase_c	8.9e-14,9e-27,3e-06	Pseudomonas aeruginosa	998	Proteobacteria	Gammaproteobacteria	Pseudomonadales	Pseudomonadaceae	Pseudomonas	287
A0A1N7KRR4_9FLAO	HATPase_c_3+HEF_HK+HATPase_c	24..126&HATPase_c_3,778..844&HEF_HK,889..990&HATPase_c	3.2e-16,8.9e-28,6.7e-11	Chryseobacterium gambrini	999	Bacteroidetes	Flavobacteriia	Flavobacteriales	Flavobacteriaceae	Chryseobacterium	373672
ADE34_RS02920	HATPase_c_3+HEF_HK+HATPase_c	32..144&HATPase_c_3,784..850&HEF_HK,897..995&HATPase_c	4.8e-20,1.1e-30,1.4e-11	Klebsiella michiganensis	999	Proteobacteria	Gammaproteobacteria	Enterobacterales	Enterobacteriaceae	Klebsiella	1134687
AFA96_RS00680	HATPase_c_3+HEF_HK+HATPase_c	32..144&HATPase_c_3,784..850&HEF_HK,897..995&HATPase_c	7.2e-20,9.6e-31,4.3e-10	Yersinia pseudotuberculosis	999	Proteobacteria	Gammaproteobacteria	Enterobacterales	Yersiniaceae	Yersinia	633
BS421_RS09450	HATPase_c_3+HEF_HK+HATPase_c	32..144&HATPase_c_3,784..850&HEF_HK,897..995&HATPase_c	2.2e-19,1.1e-30,3.7e-11	Cronobacter sakazakii	999	Proteobacteria	Gammaproteobacteria	Enterobacterales	Enterobacteriaceae	Cronobacter	28141
EX07_RS06880	HATPase_c_3+HEF_HK+HATPase_c	23..130&HATPase_c_3,781..847&HEF_HK,893..989&HATPase_c	1.3e-14,8.4e-26,6.9e-07	Rhizobium leguminosarum	999	Proteobacteria	Alphaproteobacteria	Rhizobiales	Rhizobiaceae	Rhizobium	384
HMPREF0758_3075	HATPase_c_3+HEF_HK+HATPase_c	32..144&HATPase_c_3,784..850&HEF_HK,897..995&HATPase_c	5.5e-20,1.1e-30,3.7e-11	Serratia odorifera	999	Proteobacteria	Gammaproteobacteria	Enterobacterales	Yersiniaceae	Serratia	618
RS72_RS19490	HATPase_c_3+HEF_HK+HATPase_c	32..144&HATPase_c_3,784..850&HEF_HK,897..995&HATPase_c	5.9e-20,1.1e-30,1.4e-11	Dickeya solani	999	Proteobacteria	Gammaproteobacteria	Enterobacterales	Pectobacteriaceae	Dickeya	1089444
AH37_RS10600	HATPase_c_3+HEF_HK+HATPase_c	33..145&HATPase_c_3,785..851&HEF_HK,898..996&HATPase_c	1.2e-20,8e-31,1.2e-11	Salmonella enterica	1000	Proteobacteria	Gammaproteobacteria	Enterobacterales	Enterobacteriaceae	Salmonella	28901
AJT12_RS04295	HATPase_c_3+HEF_HK+HATPase_c	33..145&HATPase_c_3,785..851&HEF_HK,898..996&HATPase_c	1.2e-20,4.6e-31,1.2e-11	Salmonella enterica	1000	Proteobacteria	Gammaproteobacteria	Enterobacterales	Enterobacteriaceae	Salmonella	28901
H032_RS0108825	HATPase_c_3+HEF_HK+HATPase_c	24..130&HATPase_c_3,776..842&HEF_HK,887..972&HATPase_c	1.7e-13,7.7e-28,1.5e-07	Pseudomonas sp.	1000	Proteobacteria	Gammaproteobacteria	Pseudomonadales	Pseudomonadaceae	Pseudomonas	306
HMPREF0127_00531	HATPase_c_3+HEF_HK+HATPase_c	24..132&HATPase_c_3,780..846&HEF_HK,893..991&HATPase_c	5e-15,3.4e-32,1.6e-09	Bacteroides sp.	1000	Bacteroidetes	Bacteroidia	Bacteroidales	Bacteroidaceae	Bacteroides	29523
IO95_RS10890	HATPase_c_3+HEF_HK+HATPase_c	24..127&HATPase_c_3,781..847&HEF_HK,893..993&HATPase_c	6.5e-17,2.6e-24,5e-11	Serratia sp.	1000	Proteobacteria	Gammaproteobacteria	Enterobacterales	Yersiniaceae	Serratia	616
MC60_18135	HATPase_c_3+HEF_HK+HATPase_c	24..125&HATPase_c_3,781..847&HEF_HK,894..990&HATPase_c	2.9e-16,1.5e-24,1.3e-09	Aeromonas caviae	1000	Proteobacteria	Gammaproteobacteria	Aeromonadales	Aeromonadaceae	Aeromonas	648
SS06_RS05885	HATPase_c_3+HEF_HK+HATPase_c	33..145&HATPase_c_3,785..851&HEF_HK,897..996&HATPase_c	8.8e-20,7e-31,1.7e-12	Enterobacter cloacae	1000	Proteobacteria	Gammaproteobacteria	Enterobacterales	Enterobacteriaceae	Enterobacter	550
UB16_RS06085	HATPase_c_3+HEF_HK+HATPase_c	33..145&HATPase_c_3,785..851&HEF_HK,898..996&HATPase_c	1.2e-20,8e-31,1.2e-11	Salmonella enterica	1000	Proteobacteria	Gammaproteobacteria	Enterobacterales	Enterobacteriaceae	Salmonella	28901
MLDDRAFT_RS04705	HATPase_c_3+HEF_HK+HATPase_c	23..128&HATPase_c_3,784..850&HEF_HK,901..983&HATPase_c	4.4e-16,2e-25,2.4e-07	Delta-proteobacterium	1001	Proteobacteria	Deltaproteobacteria	nc	nc	nc	34034
K787_RS0120205	HATPase_c_3+HEF_HK+HATPase_c	24..141&HATPase_c_3,784..850&HEF_HK,895..973&HATPase_c	3.8e-13,2.2e-27,5.4e-08	Pseudomonas pelagia	1002	Proteobacteria	Gammaproteobacteria	Pseudomonadales	Pseudomonadaceae	Pseudomonas	553151
A0A081NMD6_9GAMM	HATPase_c_3+HEF_HK+HATPase_c	29..132&HATPase_c_3,776..842&HEF_HK,892..967&HATPase_c	6.4e-13,4.5e-28,4.7e-06	Endozoicomonas numazuensis	1003	Proteobacteria	Gammaproteobacteria	Oceanospirillales	Endozoicomonadaceae	Endozoicomonas	1137799
CFB09_RS02665	HATPase_c_3+HEF_HK+HATPase_c	24..139&HATPase_c_3,785..851&HEF_HK,896..973&HATPase_c	3.6e-12,8.6e-27,9.3e-07	Pseudomonas sp.	1003	Proteobacteria	Gammaproteobacteria	Pseudomonadales	Pseudomonadaceae	Pseudomonas	306
A0A2H5AUD0_9ACTN	HATPase_c_3+HEF_HK+HATPase_c	24..126&HATPase_c_3,775..841&HEF_HK,886..975&HATPase_c	1.2e-16,1.3e-24,1.4e-10	Kitasatospora sp.	1007	Actinobacteria	Actinobacteria	Streptomycetales	Streptomycetaceae	Kitasatospora	1871188
BBM11_RS13285	HATPase_c_3+HEF_HK+HATPase_c	24..136&HATPase_c_3,787..853&HEF_HK,903..988&HATPase_c	6.6e-17,1.3e-31,6.5e-07	Vibrio parahaemolyticus	1007	Proteobacteria	Gammaproteobacteria	Vibrionales	Vibrionaceae	Vibrio	670
BCS97_RS09695	HATPase_c_3+HEF_HK+HATPase_c	24..132&HATPase_c_3,787..853&HEF_HK,903..988&HATPase_c	7.8e-16,1e-31,2.4e-08	Vibrio splendidus	1007	Proteobacteria	Gammaproteobacteria	Vibrionales	Vibrionaceae	Vibrio	29497
BUC08_RS19245	HATPase_c_3+HEF_HK+HATPase_c	42..143&HATPase_c_3,793..858&HEF_HK,906..1002&HATPase_c	1.1e-15,1.8e-28,5.8e-10	Sulfitobacter pseudonitzschiae	1007	Proteobacteria	Alphaproteobacteria	Rhodobacterales	Rhodobacteraceae	Sulfitobacter	1402135
O202_RS24780	HATPase_c_3+HEF_HK+HATPase_c	24..136&HATPase_c_3,787..853&HEF_HK,903..987&HATPase_c	2e-17,7.5e-32,1.1e-07	Vibrio parahaemolyticus	1007	Proteobacteria	Gammaproteobacteria	Vibrionales	Vibrionaceae	Vibrio	670
VOL_RS26145	HATPase_c_3+HEF_HK+HATPase_c	24..126&HATPase_c_3,787..853&HEF_HK,903..986&HATPase_c	4.2e-16,9.5e-32,1.5e-07	Vibrio owensii	1007	Proteobacteria	Gammaproteobacteria	Vibrionales	Vibrionaceae	Vibrio	696485
BCT51_RS22915	HATPase_c_3+HEF_HK+HATPase_c	24..149&HATPase_c_3,792..858&HEF_HK,908..992&HATPase_c	3.8e-18,9.4e-31,2.6e-07	Vibrio lentus	1008	Proteobacteria	Gammaproteobacteria	Vibrionales	Vibrionaceae	Vibrio	136468
L656_RS1000000122790	HATPase_c_3+HEF_HK+HATPase_c	24..126&HATPase_c_3,789..855&HEF_HK,905..988&HATPase_c	1.7e-18,3.3e-31,3.5e-08	Pseudoalteromonas sp.	1010	Proteobacteria	Gammaproteobacteria	Alteromonadales	Pseudoalteromonadaceae	Pseudoalteromonas	53249
A0A0S1YPT3_9ALTE	HATPase_c_3+HEF_HK+HATPase_c	24..137&HATPase_c_3,791..856&HEF_HK,903..1003&HATPase_c	4.8e-15,3.5e-30,4.6e-11	Alteromonas stellipolaris	1011	Proteobacteria	Gammaproteobacteria	Alteromonadales	Alteromonadaceae	Alteromonas	233316
BLT54_RS20715	HATPase_c_3+HEF_HK+HATPase_c	42..150&HATPase_c_3,794..859&HEF_HK,907..1003&HATPase_c	4.3e-16,1.9e-28,2.2e-10	Celeribacter baekdonensis	1011	Proteobacteria	Alphaproteobacteria	Rhodobacterales	Rhodobacteraceae	Celeribacter	875171
CS023_RS21060	HATPase_c_3+HEF_HK+HATPase_c	24..123&HATPase_c_3,791..857&HEF_HK,907..989&HATPase_c	5.2e-18,1.6e-31,3.5e-10	Shewanella xiamenensis	1011	Proteobacteria	Gammaproteobacteria	Alteromonadales	Shewanellaceae	Shewanella	332186
KS43_RS23285	HATPase_c_3+HEF_HK+HATPase_c	24..132&HATPase_c_3,791..857&HEF_HK,907..988&HATPase_c	1.3e-18,3.1e-31,8.8e-09	Pectobacterium carotovorum	1011	Proteobacteria	Gammaproteobacteria	Enterobacterales	Pectobacteriaceae	Pectobacterium	554
KS44_RS21920	HATPase_c_3+HEF_HK+HATPase_c	24..140&HATPase_c_3,790..856&HEF_HK,906..987&HATPase_c	5.7e-16,3.5e-30,7.7e-08	Pectobacterium carotovorum	1011	Proteobacteria	Gammaproteobacteria	Enterobacterales	Pectobacteriaceae	Pectobacterium	554
SR85_RS25280	HATPase_c_3+HEF_HK+HATPase_c	24..141&HATPase_c_3,790..856&HEF_HK,906..988&HATPase_c	3.4e-16,2.4e-29,3e-08	Klebsiella aerogenes	1011	Proteobacteria	Gammaproteobacteria	Enterobacterales	Enterobacteriaceae	Klebsiella	548
ST37_RS14205	HATPase_c_3+HEF_HK+HATPase_c	24..131&HATPase_c_3,792..858&HEF_HK,908..997&HATPase_c	2.9e-17,2.5e-31,1.8e-07	Vibrio sp.	1012	Proteobacteria	Gammaproteobacteria	Vibrionales	Vibrionaceae	Vibrio	678
X749_RS154110	HATPase_c_3+HEF_HK+HATPase_c	39..138&HATPase_c_3,790..855&HEF_HK,903..986&HATPase_c	5.1e-14,9.6e-24,9.6e-08	Mesorhizobium sp.	1012	Proteobacteria	Alphaproteobacteria	Rhizobiales	Phyllobacteriaceae	Mesorhizobium	1871066
A0A1I1PWT1_9ACTN	HATPase_c_3+HEF_HK+HATPase_c	24..127&HATPase_c_3,767..833&HEF_HK,878..991&HATPase_c	2e-15,1.9e-26,5.4e-07	Klenkia taihuensis	1019	Actinobacteria	Actinobacteria	Geodermatophilales	Geodermatophilaceae	Klenkia	1225127
BM158_RS12285	HATPase_c_3+HEF_HK+HATPase_c	25..128&HATPase_c_3,768..834&HEF_HK,879..992&HATPase_c	2e-15,1.9e-26,5.4e-07	Klenkia taihuensis	1020	Actinobacteria	Actinobacteria	Geodermatophilales	Geodermatophilaceae	Klenkia	1225127
A0A2N1KAA9_9BACI	HATPase_c_3+HEF_HK+HATPase_c	28..152&HATPase_c_3,801..864&HEF_HK,915..1012&HATPase_c	6e-22,1.1e-13,1.7e-06	Bacillus sp.	1023	Firmicutes	Bacilli	Bacillales	Bacillaceae	Bacillus	1409
ACS73_RS05265	HATPase_c_3+HEF_HK+HATPase_c	36..138&HATPase_c_3,794..860&HEF_HK,906..982&HATPase_c	1.8e-15,3.8e-29,1.2e-07	Pseudomonas lini	1023	Proteobacteria	Gammaproteobacteria	Pseudomonadales	Pseudomonadaceae	Pseudomonas	163011
A0A0P9E2R4_9BACL	HATPase_c_3+HEF_HK+HATPase_c	24..144&HATPase_c_3,804..867&HEF_HK,918..1019&HATPase_c	1.7e-19,6.2e-11,6.7e-06	Paenibacillus sp.	1029	Firmicutes	Bacilli	Bacillales	Paenibacillaceae	Paenibacillus	58172
C823_03730	HATPase_c_3+HEF_HK+HATPase_c	23..147&HATPase_c_3,815..875&HEF_HK,925..1025&HATPase_c	8.4e-22,6.2e-06,4.3e-09	Eubacterium plexicaudatum	1031	Firmicutes	Clostridia	Clostridiales	Eubacteriaceae	Eubacterium	97253
A0A1R1BI37_9BACL	HATPase_c_3+HEF_HK+HATPase_c	24..146&HATPase_c_3,810..873&HEF_HK,924..1003&HATPase_c	1.7e-20,9.4e-12,1.5e-06	Paenibacillus sp.	1032	Firmicutes	Bacilli	Bacillales	Paenibacillaceae	Paenibacillus	58172
A0A2R5EM58_9BACL	HATPase_c_3+HEF_HK+HATPase_c	24..129&HATPase_c_3,816..879&HEF_HK,930..1030&HATPase_c	4e-19,1e-12,4e-07	Paenibacillus agaridevorans	1038	Firmicutes	Bacilli	Bacillales	Paenibacillaceae	Paenibacillus	171404
COM52_RS16765	HATPase_c_3+HEF_HK+HATPase_c	24..153&HATPase_c_3,814..877&HEF_HK,928..1028&HATPase_c	5.1e-22,3.7e-17,1.4e-08	Bacillus wiedmannii	1038	Firmicutes	Bacilli	Bacillales	Bacillaceae	Bacillus	1890302
A0A1Y5KMI5_9BACL	HATPase_c_3+HEF_HK+HATPase_c	26..147&HATPase_c_3,829..890&HEF_HK,938..1026&HATPase_c	9.9e-22,1.3e-07,1.2e-13	Paenibacillus sp.	1047	Firmicutes	Bacilli	Bacillales	Paenibacillaceae	Paenibacillus	58172
A0A1S8TNA4_9CLOT	HATPase_c_3+HEF_HK+HATPase_c	22..137&HATPase_c_3,837..898&HEF_HK,946..1049&HATPase_c	2.8e-19,1.7e-07,8.1e-12	Clostridium sp.	1054	Firmicutes	Clostridia	Clostridiales	Clostridiaceae	Clostridium	1506
ADIWIN_2158	HEF_HK	228..294&HEF_HK	2.9e-15	Winogradskyella psychrotolerans	345	Bacteroidetes	Flavobacteriia	Flavobacteriales	Flavobacteriaceae	Winogradskyella	1344585
A0A2R7NBP0_9GAMM	HEF_HK	242..307&HEF_HK	1e-24	Aeromonas sp.	456	Proteobacteria	Gammaproteobacteria	Aeromonadales	Aeromonadaceae	Aeromonas	647
ASG07_RS16260	HEF_HK	316..382&HEF_HK	6.9e-28	Sphingomonas sp.	542	Proteobacteria	Alphaproteobacteria	Sphingomonadales	Sphingomonadaceae	Sphingomonas	28214
A0A289GB29_VIBAN	HEF_HK+HATPase_c	6..58&HEF_HK,108..192&HATPase_c	3e-22,5.2e-10	Vibrio anguillarum	212	Proteobacteria	Gammaproteobacteria	Vibrionales	Vibrionaceae	Vibrio	55601
CIT292_08967	HEF_HK+HATPase_c	1..64&HEF_HK,110..210&HATPase_c	1.4e-24,7.4e-13	Citrobacter youngae	217	Proteobacteria	Gammaproteobacteria	Enterobacterales	Enterobacteriaceae	Citrobacter	133448
CIT292_RS25615	HEF_HK+HATPase_c	16..82&HEF_HK,128..228&HATPase_c	4.9e-27,9e-13	Citrobacter youngae	235	Proteobacteria	Gammaproteobacteria	Enterobacterales	Enterobacteriaceae	Citrobacter	133448
C9L358_9BACE	HEF_HK+HATPase_c	39..105&HEF_HK,152..250&HATPase_c	1.2e-29,1.7e-13	Bacteroides finegoldii	252	Bacteroidetes	Bacteroidia	Bacteroidales	Bacteroidaceae	Bacteroides	338188
HMPREF9533_05016	HEF_HK+HATPase_c	68..133&HEF_HK,179..280&HATPase_c	7.2e-32,1.7e-09	Escherichia coli	283	Proteobacteria	Gammaproteobacteria	Enterobacterales	Enterobacteriaceae	Escherichia	562
A0A2G2K225_9PLAN	HEF_HK+HATPase_c	89..155&HEF_HK,202..300&HATPase_c	5.8e-30,4.7e-09	Blastopirellula sp.	306	Planctomycetes	Planctomycetia	Planctomycetales	Planctomycetaceae	Blastopirellula	2024826
A0A2R7J3D7_9GAMM	HEF_HK+HATPase_c	92..157&HEF_HK,208..280&HATPase_c	5.4e-25,5.3e-06	Aeromonas sp.	306	Proteobacteria	Gammaproteobacteria	Aeromonadales	Aeromonadaceae	Aeromonas	647
BCS86_RS09230	HEF_HK+HATPase_c	86..152&HEF_HK,202..287&HATPase_c	1.9e-32,3.6e-09	Vibrio splendidus	306	Proteobacteria	Gammaproteobacteria	Vibrionales	Vibrionaceae	Vibrio	29497
BK410_RS02350	HEF_HK+HATPase_c	116..182&HEF_HK,232..316&HATPase_c	4.9e-32,1.4e-09	Vibrio anguillarum	336	Proteobacteria	Gammaproteobacteria	Vibrionales	Vibrionaceae	Vibrio	55601
ABNIH19_19104	HEF_HK+HATPase_c	120..186&HEF_HK,231..328&HATPase_c	3.6e-32,1.4e-10	Acinetobacter baumannii	337	Proteobacteria	Gammaproteobacteria	Pseudomonadales	Moraxellaceae	Acinetobacter	470
SUH3_18935	HEF_HK+HATPase_c	154..219&HEF_HK,267..363&HATPase_c	4.5e-29,1.2e-10	Sulfitobacter pseudonitzschiae	368	Proteobacteria	Alphaproteobacteria	Rhodobacterales	Rhodobacteraceae	Sulfitobacter	1402135
A0A0M7AVG7_9RHOB	HEF_HK+HATPase_c	140..205&HEF_HK,252..362&HATPase_c	1.6e-29,1.8e-11	Labrenzia alexandrii	370	Proteobacteria	Alphaproteobacteria	Rhodobacterales	Rhodobacteraceae	Labrenzia	388408
ABNIH7_17615	HEF_HK+HATPase_c	173..239&HEF_HK,284..381&HATPase_c	4.6e-32,1.9e-10	Acinetobacter baumannii	390	Proteobacteria	Gammaproteobacteria	Pseudomonadales	Moraxellaceae	Acinetobacter	470
A0A1R4HZJ9_9GAMM	HEF_HK+HATPase_c	192..258&HEF_HK,308..388&HATPase_c	8.9e-29,7.2e-09	Halomonas sp.	409	Proteobacteria	Gammaproteobacteria	Oceanospirillales	Halomonadaceae	Halomonas	1486246
A2C16_RS06190	HEF_HK+HATPase_c	210..276&HEF_HK,321..418&HATPase_c	5.3e-32,2.4e-10	Acinetobacter baumannii	427	Proteobacteria	Gammaproteobacteria	Pseudomonadales	Moraxellaceae	Acinetobacter	470
LV49_RS00580	HEF_HK+HATPase_c	219..285&HEF_HK,330..427&HATPase_c	5.5e-32,2.5e-10	Acinetobacter baumannii	436	Proteobacteria	Gammaproteobacteria	Pseudomonadales	Moraxellaceae	Acinetobacter	470
CCY72_RS17495	HEF_HK+HATPase_c	222..288&HEF_HK,338..431&HATPase_c	4.2e-31,7.3e-10	Acinetobacter baumannii	438	Proteobacteria	Gammaproteobacteria	Pseudomonadales	Moraxellaceae	Acinetobacter	470
BTR16_RS18840	HEF_HK+HATPase_c	243..309&HEF_HK,354..451&HATPase_c	5.9e-32,2.8e-10	Acinetobacter baumannii	460	Proteobacteria	Gammaproteobacteria	Pseudomonadales	Moraxellaceae	Acinetobacter	470
HMPREF1214_04252	HEF_HK+HATPase_c	283..349&HEF_HK,396..495&HATPase_c	5.4e-11,2.1e-08	Bacteroides sp.	502	Bacteroidetes	Bacteroidia	Bacteroidales	Bacteroidaceae	Bacteroides	29523
VAT7223_02412	HEF_HK+HATPase_c	301..367&HEF_HK,417..502&HATPase_c	3.2e-32,3.9e-09	Vibrio atlanticus	521	Proteobacteria	Gammaproteobacteria	Vibrionales	Vibrionaceae	Vibrio	693153
SE99_03750	HEF_HK+HATPase_c	325..391&HEF_HK,436..533&HATPase_c	7.5e-32,3.6e-10	Acinetobacter baumannii	542	Proteobacteria	Gammaproteobacteria	Pseudomonadales	Moraxellaceae	Acinetobacter	470
JS95_RS0120180	HEF_HK+HATPase_c	329..395&HEF_HK,440..537&HATPase_c	7.6e-32,3.6e-10	Acinetobacter baumannii	546	Proteobacteria	Gammaproteobacteria	Pseudomonadales	Moraxellaceae	Acinetobacter	470
ACINNAV83_4002	HEF_HK+HATPase_c	347..413&HEF_HK,458..555&HATPase_c	8e-32,3.8e-10	Acinetobacter baumannii	564	Proteobacteria	Gammaproteobacteria	Pseudomonadales	Moraxellaceae	Acinetobacter	470
DD72_24860	HEF_HK+HATPase_c	386..452&HEF_HK,499..597&HATPase_c	4.1e-31,5.6e-12	Salmonella enterica	601	Proteobacteria	Gammaproteobacteria	Enterobacterales	Enterobacteriaceae	Salmonella	28901
A1O04_RS14555	HEF_HK+HATPase_c	417..483&HEF_HK,528..625&HATPase_c	9.4e-32,4.6e-10	Acinetobacter baumannii	634	Proteobacteria	Gammaproteobacteria	Pseudomonadales	Moraxellaceae	Acinetobacter	470
YA64_RS13095	HEF_HK+HATPase_c	433..499&HEF_HK,546..641&HATPase_c	5.7e-32,2.3e-07	Acinetobacter pittii	649	Proteobacteria	Gammaproteobacteria	Pseudomonadales	Moraxellaceae	Acinetobacter	48296
SEEM162_15260	HEF_HK+HATPase_c	469..535&HEF_HK,582..680&HATPase_c	4.9e-31,6.8e-12	Salmonella enterica	684	Proteobacteria	Gammaproteobacteria	Enterobacterales	Enterobacteriaceae	Salmonella	28901
BN133_2040	HEF_HK+HATPase_c	504..570&HEF_HK,617..697&HATPase_c	7.6e-24,1.3e-09	Cronobacter dublinensis	723	Proteobacteria	Gammaproteobacteria	Enterobacterales	Enterobacteriaceae	Cronobacter	413497
A163_RS23025	HEF_HK+HATPase_c	534..600&HEF_HK,650..735&HATPase_c	5.3e-32,6.7e-09	Vibrio tasmaniensis	754	Proteobacteria	Gammaproteobacteria	Vibrionales	Vibrionaceae	Vibrio	212663
TR43_RS01505	HEF_HK+HATPase_c	538..604&HEF_HK,649..735&HATPase_c	8.6e-30,4.9e-09	Microbispora sp.	763	Actinobacteria	Actinobacteria	Streptosporangiales	Streptosporangiaceae	Microbispora	1898321
A0A0M3BUZ3_ACIPI	HEF_HK+HATPase_c	550..616&HEF_HK,663..758&HATPase_c	7.1e-32,2.9e-07	Acinetobacter pittii	766	Proteobacteria	Gammaproteobacteria	Pseudomonadales	Moraxellaceae	Acinetobacter	48296
HMPREF9544_04688	HEF_HK+HATPase_c	562..627&HEF_HK,673..773&HATPase_c	3.3e-31,9.5e-09	Escherichia coli	777	Proteobacteria	Gammaproteobacteria	Enterobacterales	Enterobacteriaceae	Escherichia	562
DD41_RS23140	HEF_HK+HATPase_c	584..650&HEF_HK,697..795&HATPase_c	6e-31,8.6e-12	Salmonella enterica	799	Proteobacteria	Gammaproteobacteria	Enterobacterales	Enterobacteriaceae	Salmonella	28901
ABNIH11_02868	HEF_HK+HATPase_c	720..786&HEF_HK,831..927&HATPase_c	1.6e-31,8e-10	Acinetobacter baumannii	937	Proteobacteria	Gammaproteobacteria	Pseudomonadales	Moraxellaceae	Acinetobacter	470
